# Autism-associated *Scn2a* haploinsufficiency disrupts *in vivo* dendritic signaling and impairs flexible decision-making

**DOI:** 10.1101/2025.04.08.647866

**Authors:** Hao Wu, Luqun Shen, Jonathan Indajang, Neil K. Savalia, Timothy G. Johnson, Jiayin Qu, Kevin J. Bender, Alex C. Kwan

## Abstract

*SCN2A* is a high-confidence risk gene for autism spectrum disorder. Loss-of-function mutations in *Scn2a* reduce dendritic excitability in neocortical pyramidal cells. However, the impact of *Scn2a* haploinsufficiency on dendritic signaling *in vivo*, particularly during behavior, is unknown. In this study, we used two-photon microscopy to image dendritic calcium transients in deep layer pyramidal cells in the mouse medial frontal cortex. *Scn2a^+/-^* mice had diminished coupling between apical and proximal dendritic compartments. Pyramidal tract neurons had abnormal event rates, while intratelencephalic neurons had compartment-specific alterations indicative of diminished dendritic integration. In a matching pennies task, *Scn2a^+/-^* mice were inflexible in the face of changing competitive pressure. Apical dendritic tuft in IT neurons typically encoded reward and strategy, but these task-specific representations were altered in *Scn2a^+/-^* mice. Collectively, the findings demonstrate that *Scn2a* haploinsufficiency weakens dendritic integration *in vivo* and disrupts the dendritic encoding of decision variables, potentially contributing to the cognitive rigidity in autism spectrum disorder.
