## Supplementary material for "Autism-associated *Scn2a* haploinsufficiency disrupts *in vivo* dendritic signaling and impairs flexible decision-making": Table S1

### Sheet: Fig. 2
Mixed effects model of conditional probability between each pair of dendritic compartments, cell types (IT vs PT) and genotype groups (WT vs KO)
Fixed effects ANOVA table
	Sum Sq	Mean Sq	NumDF	DenDF	F value	P value	Significant?	Summary
genotype	0.00666042	0.00666042	1	21.2243	0.465321	0.502525	No	ns
dendritic pairs	1.14845	0.229691	5	811.712	16.047	4.20221e-15	Yes	***
celltype	0.00967415	0.00967415	1	21.2243	0.675871	0.420152	No	ns
genotype:dendritic pairs	0.621564	0.124313	5	811.712	8.68494	4.93255e-08	Yes	***
genotype:celltype	0.0101126	0.0101126	1	21.2243	0.7065	0.409978	No	ns
dendritic pairs:celltype	0.410131	0.0820262	5	811.712	5.73065	3.31003e-05	Yes	***
genotype:dendritic pairs:celltype	0.402582	0.0805164	5	811.712	5.62517	4.16496e-05	Yes	***
post hoc two-sample t-tests, Bonferroni-corrected for multiple comparisons
KO V.S. WT	Mean (KO)	Mean (WT)	diff	stderr	KO	WT	t	df	p value	diff.conf95.lo	diff.conf95.hi	Significant?	Summary
PT neurons
P(Proximal trunk -> Apical trunk)	0.731647	0.754147	-0.0224997	0.0514073	35	29	-0.437675	61.9887	0.663143	-0.125262	0.0802624	No	ns
P(Proximal trunk -> Aprical tuft)	0.609205	0.721946	-0.112741	0.045378	54	38	-2.48448	67.3731	0.0154649	-0.203307	-0.0221753	Yes	*
P(Apical trunk -> Proximal trunk)	0.786969	0.81281	-0.0258412	0.0481281	33	31	-0.536926	61.091	0.593269	-0.122076	0.0703939	No	ns
P(Apical trunk -> Apical tuft)	0.764038	0.843149	-0.0791112	0.0278872	73	64	-2.83683	130.696	0.00528307	-0.13428	-0.0239425	Yes	**
P(Apical tuft -> Proximal trunk)	0.728912	0.761863	-0.0329507	0.0436424	55	43	-0.755016	95.2025	0.452103	-0.119589	0.053688	No	ns
P(Apical tuft -> Apical trunk)	0.731647	0.754147	-0.0224997	0.0514073	66	67	-0.437675	61.9887	0.663143	-0.125262	0.0802624	No	ns
IT neurons
P(Proximal trunk -> Apical trunk)	0.823576	0.827858	-0.00428192	0.0339457	20	28	-0.12614	30.2188	0.900456	-0.0735873	0.0650235	No	ns
P(Proximal trunk -> Aprical tuft)	0.691151	0.869501	-0.178349	0.0663935	17	28	-2.68625	20.7519	0.0139138	-0.316523	-0.040176	Yes	*
P(Apical trunk -> Proximal trunk)	0.73675	0.895019	-0.158269	0.0451263	21	28	-3.50724	31.0567	0.00140316	-0.250298	-0.0662398	Yes	**
P(Apical trunk -> Apical tuft)	0.799835	0.85819	-0.0583549	0.0494874	30	32	-1.17919	49.0661	0.24401	-0.1578	0.0410903	No	ns
P(Apical tuft -> Proximal trunk)	0.628727	0.863287	-0.234559	0.0680688	18	29	-3.44591	24.2246	0.00208596	-0.374978	-0.094141	Yes	**
P(Apical tuft -> Apical trunk)	0.823576	0.827858	-0.00428192	0.0339457	29	37	-0.12614	30.2188	0.900456	-0.0735873	0.0650235	No	ns

### Sheet: Fig. S1A,D
Mixed effects model of event rate in different dendritic compartments, cell types (IT vs PT) and genotype groups (WT vs KO)
Fixed effects ANOVA table
	Sum Sq	Mean Sq	NumDF	DenDF	F value	P value	Significant?	Summary
Genotype	0.000168641	0.000168641	1	12.7031	0.136951	0.717428	No	ns
Compartment	0.0110062	0.00550309	2	252.598	4.46896	0.0123795	Yes	*
celltype	0.0182345	0.0182345	1	12.7031	14.808	0.00209733	Yes	**
Genotype:Compartment	0.00957361	0.00478681	2	252.598	3.88728	0.0217387	Yes	*
Genotype:celltype	0.000785489	0.000785489	1	12.7031	0.637882	0.439156	No	ns
Compartment:celltype	0.0203664	0.0101832	2	252.598	8.2696	0.00033208	Yes	***
Genotype:Compartment:celltype	0.00577819	0.0028891	2	252.598	2.34619	0.0978166	No	ns
post hoc two-sample t-tests, Bonferroni-corrected for multiple comparisons
PT neurons	Mean 1	Mean2	diff	stderr	n1	n2	t	df	p value	diff.conf95.lo	diff.conf95.hi	Significant?	Summary
KO v.s. WT	0.0630083	0.0384357	0.0245726	0.00474848	132	100	5.17484	222.517	5.08845e-07	0.0152149	0.0339303	Yes	***
KO, PT neurons
Apical tuft v.s. Proximal trunk	0.0602155	0.0601924	2.30895e-05	0.00859208	61	31	0.0026873	56.9635	0.997865	-0.0171825	0.0172287	No	ns
Apical trunk v.s. Proximal trunk	0.0694497	0.0601924	0.00925729	0.01144	40	31	0.809201	68.4545	0.421203	-0.0135682	0.0320828	No	ns
Apical tuft v.s. Apical trunk	0.0602155	0.0694497	-0.0092342	0.0101231	61	40	-0.91219	61.1503	0.365251	-0.0294756	0.0110072	No	ns
WT, PT neurons
Apical tuft v.s. Proximal trunk	0.0329216	0.0429805	-0.0100589	0.0078927	43	24	-1.27446	32.2793	0.211598	-0.0261304	0.0060125	No	ns
Apical trunk v.s. Proximal trunk	0.0423154	0.0429805	-0.000665111	0.00876928	33	24	-0.0758456	43.1534	0.939892	-0.0183482	0.017018	No	ns
Apical tuft v.s. Apical trunk	0.0329216	0.0423154	0.0265877	0.0347148	43	33	-1.58491	56.5259	0.118565	-0.0212647	0.00247699	No	ns
IT neurons
KO v.s. WT	0.141612	0.13689	0.00472206	0.022038	51	55	0.21427	103.768	0.830757	-0.0389812	0.0484253	No	ns
KO, IT neurons
Apical tuft v.s. Proximal trunk	0.171812	0.0904566	0.0813555	0.0355427	17	14	2.28895	19.5412	0.0333683	0.00710288	0.155608	Yes	*
Apical trunk v.s. Proximal trunk	0.15175	0.0904566	0.0612934	0.0275099	20	14	2.22805	26.0168	0.0347344	0.00474791	0.117839	Yes	*
Apical tuft v.s. Apical trunk	0.171812	0.15175	0.020062	0.0419723	17	20	0.477983	30.693	0.636049	-0.0655757	0.1057	No	ns
WT, IT neurons
Apical tuft v.s. Proximal trunk	0.148501	0.139605	0.00889599	0.0408113	21	15	0.217979	22.9468	0.829373	-0.0755394	0.0933314	No	ns
Apical trunk v.s. Proximal trunk	0.121913	0.139605	-0.0176918	0.045266	19	15	-0.39084	28.4636	0.698826	-0.110347	0.0749635	No	ns
Apical tuft v.s. Apical trunk	0.148501	0.121913	0.0265877	0.0347148	21	19	0.765891	33.3952	0.449121	-0.0440083	0.0971838	No	ns

### Sheet: Fig. S1B,E
Mixed effects model of amplitude in different dendritic compartments, cell types (IT vs PT) and genotype groups (WT vs KO)
Fixed effects ANOVA table
	Sum Sq	Mean Sq	NumDF	DenDF	F value	P value	Significant?	Summary
Genotype	4.18e-05	4.18e-05	1	23.5064	0.0339816	0.855327	No	ns
Compartment	0.0349007	0.0174504	2	249.242	14.1759	1.48e-06	Yes	***
celltype	0.00333549	0.00333549	1	23.5064	2.7096	0.113053	No	ns
Genotype:Compartment	0.0030688	0.0015344	2	249.242	1.24648	0.289302	No	ns
Genotype:celltype	0.00448426	0.00448426	1	23.5064	3.64282	0.0685959	No	ns
Compartment:celltype	0.00847562	0.00423781	2	249.242	3.44261	0.0335098	Yes	*
Genotype:Compartment:celltype	0.0238924	0.0119462	2	249.242	9.70457	8.74e-05	Yes	***
post hoc two-sample t-tests, Bonferroni-corrected for multiple comparisons
PT neurons	Mean 1	Mean2	diff	stderr	n1	n2	t	df	p value	diff.conf95.lo	diff.conf95.hi	Significant?	Summary
KO v.s. WT	0.0432726	0.0590694	-0.0157968	0.00576115	125	100	-2.74195	174.636	0.00674382	-0.0271672	-0.00442632	Yes	***
KO, PT neurons
Apical tuft v.s. Proximal trunk	0.0481032	0.0292294	0.0188739	0.00600699	57	29	3.14198	83.8525	0.00231937	0.00692799	0.0308197	Yes	**
Apical trunk v.s. Proximal trunk	0.0466548	0.0292294	0.0174254	0.00699784	39	29	2.49012	57.252	0.0156963	0.00341384	0.031437	Yes	*
Apical tuft v.s. Apical trunk	0.0481032	0.0466548	0.00144841	0.00790093	57	39	0.183322	80.731	0.855005	-0.0142727	0.0171696	No	ns
WT, PT neurons
Apical tuft v.s. Proximal trunk	0.0463421	0.0362692	0.0100729	0.00557403	43	24	1.8071	57.0788	0.0760175	-0.00108862	0.0212343	No	ns
Apical trunk v.s. Proximal trunk	0.0922352	0.0362692	0.055966	0.0122366	33	24	4.57366	39.5859	4.64e-05	0.0312268	0.0807051	Yes	***
Apical tuft v.s. Apical trunk	0.0463421	0.0922352	-0.0103705	0.0105331	43	33	-3.77562	39.0137	0.000532062	-0.070479	-0.0213073	Yes	***
IT neurons
KO v.s. WT	0.0685393	0.0477827	0.0207566	0.00986149	48	52	2.10482	88.9919	0.0381263	0.00116203	0.0403512	Yes	*
KO, IT neurons
Apical tuft v.s. Proximal trunk	0.0582288	0.0514005	0.00682827	0.0136122	16	13	0.501629	23.1634	0.620663	-0.0213197	0.0349762	No	ns
Apical trunk v.s. Proximal trunk	0.0889484	0.0514005	0.0375479	0.017211	19	13	2.18162	23.8611	0.039223	0.00201521	0.0730806	Yes	*
Apical tuft v.s. Apical trunk	0.0582288	0.0889484	-0.0307196	0.0197926	16	19	-1.55207	31.8144	0.130537	-0.0710452	0.0096059	No	ns
WT, IT neurons
Apical tuft v.s. Proximal trunk	0.0382019	0.0604541	-0.0222522	0.0182287	20	14	-1.22073	17.5334	0.238353	-0.0606225	0.016118	No	ns
Apical trunk v.s. Proximal trunk	0.0485724	0.0604541	-0.0118818	0.0185774	18	14	-0.639581	18.6223	0.530235	-0.0508182	0.0270547	No	ns
Apical tuft v.s. Apical trunk	0.0382019	0.0485724	-0.0103705	0.0105331	20	18	-0.984556	34.9714	0.331605	-0.0317545	0.0110136	No	ns

### Sheet: Fig. S1C,F
Mixed effects model of decay time in different dendritic compartments, cell types (IT vs PT) and genotype groups (WT vs KO)
Fixed effects ANOVA table
	Sum Sq	Mean Sq	NumDF	DenDF	F value	P value	Significant?	Summary
Genotype	0.00195477	0.00195477	1	21.3486	2.66143	0.117474	No	ns
Compartment	0.107472	0.0537359	2	248.973	73.1617	1.02e-25	Yes	***
celltype	0.0012371	0.0012371	1	21.3486	1.68431	0.2082	No	ns
Genotype:Compartment	0.00384554	0.00192277	2	248.973	2.61786	0.0749665	No	ns
Genotype:celltype	0.000568508	0.000568508	1	21.3486	0.774026	0.388771	No	ns
Compartment:celltype	0.000238562	0.000119281	2	248.973	0.162401	0.85019	No	ns
Genotype:Compartment:celltype	0.00565528	0.00282764	2	248.973	3.84984	0.0225615	Yes	*
post hoc two-sample t-tests, Bonferroni-corrected for multiple comparisons
PT neurons	Mean 1	Mean2	diff	stderr	n1	n2	t	df	p value	diff.conf95.lo	diff.conf95.hi	Significant?	Summary
KO v.s. WT	0.87992	0.791942	0.0879783	0.0129586	129	100	6.78916	186.327	1.46e-10	0.0624138	0.113543	Yes	***
KO, PT neurons
Apical tuft v.s. Proximal trunk	0.856267	0.916139	-0.0598717	0.0157	60	31	-3.81348	83.1383	0.000262213	-0.0910976	-0.0286458	Yes	***
Apical trunk v.s. Proximal trunk	0.887722	0.916139	-0.028417	0.0174857	38	31	-1.62515	65.5166	0.108931	-0.0633333	0.0064992	No	ns
Apical tuft v.s. Apical trunk	0.856267	0.887722	-0.0314547	0.0180053	60	38	-1.74697	81.4166	0.0844137	-0.0672768	0.00436741	No	ns
WT, PT neurons
Apical tuft v.s. Proximal trunk	0.785814	0.818758	-0.0329445	0.0265925	43	24	-1.23886	47.4676	0.221487	-0.0864277	0.0205388	No	ns
Apical trunk v.s. Proximal trunk	0.780425	0.818758	-0.0383331	0.0285802	33	24	-1.34124	50.9138	0.185794	-0.0957127	0.0190465	No	ns
Apical tuft v.s. Apical trunk	0.785814	0.780425	-0.0397233	0.0194879	43	33	0.217728	67.2394	0.828301	-0.0440082	0.0547855	No	ns
IT neurons
KO v.s. WT	0.898273	0.883841	0.0144313	0.0115154	51	55	1.25322	103.995	0.212935	-0.00840411	0.0372667	No	ns
KO, IT neurons
Apical tuft v.s. Proximal trunk	0.873941	0.926425	-0.0524844	0.0192401	17	14	-2.72787	25.5853	0.0113598	-0.0920642	-0.0129047	Yes	*
Apical trunk v.s. Proximal trunk	0.899248	0.926425	-0.0271766	0.0152363	20	14	-1.78367	31.9529	0.0839787	-0.0582137	0.00386062	Yes	*
Apical tuft v.s. Apical trunk	0.873941	0.899248	-0.0253079	0.0201234	17	20	-1.25763	29.5779	0.218363	-0.06643	0.0158142	No	ns
WT, IT neurons
Apical tuft v.s. Proximal trunk	0.857334	0.904212	-0.0468788	0.0193247	21	15	-2.42585	33.9888	0.0207316	-0.0861517	-0.00760581	Yes	*
Apical trunk v.s. Proximal trunk	0.897057	0.904212	-0.0071555	0.0175274	19	15	-0.408246	31.6497	0.685842	-0.0428732	0.0285622	No	ns
Apical tuft v.s. Apical trunk	0.857334	0.897057	-0.0397233	0.0194879	21	19	-2.03836	37.4433	0.0486229	-0.0791937	-0.000252822	Yes	*
