## Supplementary material for "Autism-associated *Scn2a* haploinsufficiency disrupts *in vivo* dendritic signaling and impairs flexible decision-making": Table S2

### Sheet: Fig. 2
Mouse	Cell	ROI	Genotype	Cell type	Compartment (P for proximal trunk, T for apical trunk, A for apical tuft)
780	1	1	Scn2a+/-	PT	P
780	1	1	Scn2a+/-	PT	T
780	1	2	Scn2a+/-	PT	T
780	1	1	Scn2a+/-	PT	A
780	2	1	Scn2a+/-	PT	P
780	2	1	Scn2a+/-	PT	T
780	2	1	Scn2a+/-	PT	A
898	1	1	Scn2a+/-	PT	P
898	1	1	Scn2a+/-	PT	T
898	1	2	Scn2a+/-	PT	T
898	1	1	Scn2a+/-	PT	A
898	2	1	Scn2a+/-	PT	P
898	2	1	Scn2a+/-	PT	T
898	2	1	Scn2a+/-	PT	A
898	3	1	Scn2a+/-	PT	P
898	3	1	Scn2a+/-	PT	T
898	3	1	Scn2a+/-	PT	A
898	4	1	Scn2a+/-	PT	P
898	4	1	Scn2a+/-	PT	T
898	4	1	Scn2a+/-	PT	A
898	4	2	Scn2a+/-	PT	A
898	5	1	Scn2a+/-	PT	P
898	5	1	Scn2a+/-	PT	T
898	5	1	Scn2a+/-	PT	A
898	6	1	Scn2a+/-	PT	P
898	6	1	Scn2a+/-	PT	T
898	6	1	Scn2a+/-	PT	A
898	7	1	Scn2a+/-	PT	P
898	7	1	Scn2a+/-	PT	T
898	7	1	Scn2a+/-	PT	A
898	7	2	Scn2a+/-	PT	A
898	8	1	Scn2a+/-	PT	P
898	8	1	Scn2a+/-	PT	T
898	8	2	Scn2a+/-	PT	T
898	8	1	Scn2a+/-	PT	A
1067	1	1	Scn2a+/-	PT	P
1067	1	1	Scn2a+/-	PT	T
1067	1	1	Scn2a+/-	PT	A
1067	2	1	Scn2a+/-	PT	P
1067	2	1	Scn2a+/-	PT	T
1067	2	1	Scn2a+/-	PT	A
1067	2	2	Scn2a+/-	PT	A
1067	2	3	Scn2a+/-	PT	A
1067	3	1	Scn2a+/-	PT	P
1067	3	1	Scn2a+/-	PT	T
1067	3	1	Scn2a+/-	PT	A
1067	4	1	Scn2a+/-	PT	P
1067	4	1	Scn2a+/-	PT	T
1067	4	1	Scn2a+/-	PT	A
1067	4	2	Scn2a+/-	PT	A
1067	4	3	Scn2a+/-	PT	A
1067	5	1	Scn2a+/-	PT	P
1067	5	1	Scn2a+/-	PT	T
1067	5	1	Scn2a+/-	PT	A
1067	5	2	Scn2a+/-	PT	A
1067	6	1	Scn2a+/-	PT	P
1067	6	1	Scn2a+/-	PT	T
1067	6	1	Scn2a+/-	PT	A
1069	1	1	Scn2a+/-	PT	P
1069	1	1	Scn2a+/-	PT	T
1069	1	2	Scn2a+/-	PT	T
1069	1	3	Scn2a+/-	PT	T
1069	1	1	Scn2a+/-	PT	A
1069	1	2	Scn2a+/-	PT	A
1069	1	3	Scn2a+/-	PT	A
1069	1	4	Scn2a+/-	PT	A
1069	2	1	Scn2a+/-	PT	P
1069	2	1	Scn2a+/-	PT	T
1069	2	1	Scn2a+/-	PT	A
1069	2	2	Scn2a+/-	PT	A
1069	2	3	Scn2a+/-	PT	A
1069	2	4	Scn2a+/-	PT	A
1069	3	1	Scn2a+/-	PT	P
1069	3	1	Scn2a+/-	PT	T
1069	3	1	Scn2a+/-	PT	A
1069	3	2	Scn2a+/-	PT	A
1069	3	3	Scn2a+/-	PT	A
1069	3	4	Scn2a+/-	PT	A
1069	3	5	Scn2a+/-	PT	A
1069	4	1	Scn2a+/-	PT	P
1069	4	1	Scn2a+/-	PT	T
1069	4	2	Scn2a+/-	PT	T
1069	4	3	Scn2a+/-	PT	T
1069	4	1	Scn2a+/-	PT	A
1069	4	2	Scn2a+/-	PT	A
1069	4	3	Scn2a+/-	PT	A
1069	5	1	Scn2a+/-	PT	P
1069	5	1	Scn2a+/-	PT	T
1069	5	1	Scn2a+/-	PT	A
1069	5	2	Scn2a+/-	PT	A
1069	6	1	Scn2a+/-	PT	P
1069	6	1	Scn2a+/-	PT	T
1069	6	1	Scn2a+/-	PT	A
1408	1	1	Scn2a+/-	PT	P
1408	1	1	Scn2a+/-	PT	T
1408	1	2	Scn2a+/-	PT	T
1408	1	1	Scn2a+/-	PT	A
1408	1	2	Scn2a+/-	PT	A
1408	2	1	Scn2a+/-	PT	P
1408	2	1	Scn2a+/-	PT	T
1408	2	1	Scn2a+/-	PT	A
1408	2	2	Scn2a+/-	PT	A
1408	3	1	Scn2a+/-	PT	P
1408	3	1	Scn2a+/-	PT	T
1408	3	2	Scn2a+/-	PT	T
1408	3	1	Scn2a+/-	PT	A
1408	3	2	Scn2a+/-	PT	A
1408	3	3	Scn2a+/-	PT	A
1408	4	1	Scn2a+/-	PT	P
1408	4	1	Scn2a+/-	PT	T
1408	4	1	Scn2a+/-	PT	A
1408	4	2	Scn2a+/-	PT	A
562	1	1	Scn2a+/-	PT	P
562	1	2	Scn2a+/-	PT	P
562	1	1	Scn2a+/-	PT	T
562	1	1	Scn2a+/-	PT	A
562	1	2	Scn2a+/-	PT	A
562	1	3	Scn2a+/-	PT	A
562	1	4	Scn2a+/-	PT	A
562	2	1	Scn2a+/-	PT	P
562	2	1	Scn2a+/-	PT	T
562	2	2	Scn2a+/-	PT	T
562	2	1	Scn2a+/-	PT	A
562	3	1	Scn2a+/-	PT	P
562	3	1	Scn2a+/-	PT	T
562	3	1	Scn2a+/-	PT	A
562	3	2	Scn2a+/-	PT	A
562	3	3	Scn2a+/-	PT	A
562	3	4	Scn2a+/-	PT	A
562	4	1	Scn2a+/-	PT	P
562	4	1	Scn2a+/-	PT	T
562	4	1	Scn2a+/-	PT	A
852	1	1	Scn2a+/+	PT	P
852	1	1	Scn2a+/+	PT	T
852	1	1	Scn2a+/+	PT	A
852	1	2	Scn2a+/+	PT	A
852	2	1	Scn2a+/+	PT	P
852	2	1	Scn2a+/+	PT	T
852	2	2	Scn2a+/+	PT	T
852	2	1	Scn2a+/+	PT	A
852	2	2	Scn2a+/+	PT	A
852	2	3	Scn2a+/+	PT	A
852	2	4	Scn2a+/+	PT	A
852	2	5	Scn2a+/+	PT	A
875	1	1	Scn2a+/+	PT	P
875	1	1	Scn2a+/+	PT	T
875	1	1	Scn2a+/+	PT	A
875	1	2	Scn2a+/+	PT	A
875	2	1	Scn2a+/+	PT	P
875	2	1	Scn2a+/+	PT	T
875	2	1	Scn2a+/+	PT	A
FAD483	1	1	Scn2a+/+	PT	P
FAD483	1	1	Scn2a+/+	PT	T
FAD483	1	2	Scn2a+/+	PT	T
FAD483	1	1	Scn2a+/+	PT	A
FAD483	1	2	Scn2a+/+	PT	A
FAD483	1	3	Scn2a+/+	PT	A
FAD483	2	1	Scn2a+/+	PT	P
FAD483	2	1	Scn2a+/+	PT	T
FAD483	2	1	Scn2a+/+	PT	A
FAD483	2	2	Scn2a+/+	PT	A
FAD483	2	3	Scn2a+/+	PT	A
FAD483	3	1	Scn2a+/+	PT	P
FAD483	3	1	Scn2a+/+	PT	T
FAD483	3	2	Scn2a+/+	PT	T
FAD483	3	3	Scn2a+/+	PT	T
FAD483	3	1	Scn2a+/+	PT	A
FAD483	3	2	Scn2a+/+	PT	A
FAD483	3	3	Scn2a+/+	PT	A
FAD483	3	4	Scn2a+/+	PT	A
FAD483	3	5	Scn2a+/+	PT	A
FAD483	3	6	Scn2a+/+	PT	A
FAD483	3	7	Scn2a+/+	PT	A
FAD483	3	8	Scn2a+/+	PT	A
3050	1	1	Scn2a+/+	PT	P
3050	1	1	Scn2a+/+	PT	T
3050	1	2	Scn2a+/+	PT	T
3050	1	3	Scn2a+/+	PT	T
3050	1	4	Scn2a+/+	PT	T
3050	1	5	Scn2a+/+	PT	T
3050	1	1	Scn2a+/+	PT	A
3050	2	1	Scn2a+/+	PT	P
3050	2	1	Scn2a+/+	PT	T
3050	2	1	Scn2a+/+	PT	A
3050	3	1	Scn2a+/+	PT	P
3050	3	1	Scn2a+/+	PT	T
3050	3	1	Scn2a+/+	PT	A
3051	1	1	Scn2a+/+	PT	P
3051	1	1	Scn2a+/+	PT	T
3051	1	1	Scn2a+/+	PT	A
3051	2	1	Scn2a+/+	PT	P
3051	2	1	Scn2a+/+	PT	T
3051	2	2	Scn2a+/+	PT	T
3051	2	1	Scn2a+/+	PT	A
3051	3	1	Scn2a+/+	PT	P
3051	3	1	Scn2a+/+	PT	T
3051	3	1	Scn2a+/+	PT	A
3052	1	1	Scn2a+/+	PT	P
3052	1	1	Scn2a+/+	PT	T
3052	1	1	Scn2a+/+	PT	A
3052	2	1	Scn2a+/+	PT	P
3052	2	1	Scn2a+/+	PT	T
3052	2	1	Scn2a+/+	PT	A
3052	2	2	Scn2a+/+	PT	A
3052	3	1	Scn2a+/+	PT	P
3052	3	1	Scn2a+/+	PT	T
3052	3	1	Scn2a+/+	PT	A
3052	4	1	Scn2a+/+	PT	P
3052	4	1	Scn2a+/+	PT	T
3052	4	1	Scn2a+/+	PT	A
3052	5	1	Scn2a+/+	PT	P
3052	5	1	Scn2a+/+	PT	T
3052	5	1	Scn2a+/+	PT	A
3052	6	1	Scn2a+/+	PT	P
3052	6	2	Scn2a+/+	PT	P
3052	6	1	Scn2a+/+	PT	T
3052	6	2	Scn2a+/+	PT	T
3052	6	1	Scn2a+/+	PT	A
3052	6	2	Scn2a+/+	PT	A
3052	7	1	Scn2a+/+	PT	P
3052	7	1	Scn2a+/+	PT	T
3052	7	1	Scn2a+/+	PT	A
3125	1	1	Scn2a+/+	PT	P
3125	1	1	Scn2a+/+	PT	T
3125	1	1	Scn2a+/+	PT	A
3125	2	1	Scn2a+/+	PT	P
3125	2	1	Scn2a+/+	PT	T
3125	2	1	Scn2a+/+	PT	A
3125	2	2	Scn2a+/+	PT	A
3125	3	1	Scn2a+/+	PT	P
3125	3	1	Scn2a+/+	PT	T
3125	3	1	Scn2a+/+	PT	A
125	1	1	Scn2a+/+	IT	P
125	1	1	Scn2a+/+	IT	T
125	1	1	Scn2a+/+	IT	A
125	1	2	Scn2a+/+	IT	A
125	1	3	Scn2a+/+	IT	A
141	1	1	Scn2a+/+	IT	P
141	1	1	Scn2a+/+	IT	T
141	1	2	Scn2a+/+	IT	T
141	1	3	Scn2a+/+	IT	T
141	1	1	Scn2a+/+	IT	A
141	1	2	Scn2a+/+	IT	A
772	1	1	Scn2a+/+	IT	P
772	1	2	Scn2a+/+	IT	P
772	1	3	Scn2a+/+	IT	P
772	1	4	Scn2a+/+	IT	P
772	1	1	Scn2a+/+	IT	T
772	1	2	Scn2a+/+	IT	T
772	1	3	Scn2a+/+	IT	T
772	1	1	Scn2a+/+	IT	A
772	1	2	Scn2a+/+	IT	A
772	1	3	Scn2a+/+	IT	A
772	2	1	Scn2a+/+	IT	P
772	2	1	Scn2a+/+	IT	T
772	2	2	Scn2a+/+	IT	T
772	2	3	Scn2a+/+	IT	T
772	2	1	Scn2a+/+	IT	A
514	1	1	Scn2a+/+	IT	P
514	1	1	Scn2a+/+	IT	T
514	1	2	Scn2a+/+	IT	T
514	1	1	Scn2a+/+	IT	A
514	1	2	Scn2a+/+	IT	A
514	1	3	Scn2a+/+	IT	A
514	1	4	Scn2a+/+	IT	A
514	1	5	Scn2a+/+	IT	A
2401	1	1	Scn2a+/+	IT	P
2401	1	1	Scn2a+/+	IT	T
2401	1	1	Scn2a+/+	IT	A
2936	1	1	Scn2a+/+	IT	P
2936	1	1	Scn2a+/+	IT	T
2936	1	1	Scn2a+/+	IT	A
2936	2	1	Scn2a+/+	IT	P
2936	2	1	Scn2a+/+	IT	T
2936	2	1	Scn2a+/+	IT	A
2936	3	1	Scn2a+/+	IT	P
2936	3	1	Scn2a+/+	IT	T
2936	3	1	Scn2a+/+	IT	A
2935	1	1	Scn2a+/+	IT	P
2935	1	1	Scn2a+/+	IT	T
2935	1	1	Scn2a+/+	IT	A
2935	2	1	Scn2a+/+	IT	P
2935	2	1	Scn2a+/+	IT	T
2935	2	1	Scn2a+/+	IT	A
2935	3	1	Scn2a+/+	IT	P
2935	3	1	Scn2a+/+	IT	T
2935	3	1	Scn2a+/+	IT	A
776	1	1	Scn2a+/-	IT	P
776	1	1	Scn2a+/-	IT	T
776	1	2	Scn2a+/-	IT	T
776	1	1	Scn2a+/-	IT	A
776	2	1	Scn2a+/-	IT	P
776	2	1	Scn2a+/-	IT	T
776	2	1	Scn2a+/-	IT	A
776	3	1	Scn2a+/-	IT	P
776	3	1	Scn2a+/-	IT	T
776	3	1	Scn2a+/-	IT	A
773	1	1	Scn2a+/-	IT	P
773	1	1	Scn2a+/-	IT	T
773	1	2	Scn2a+/-	IT	T
773	1	1	Scn2a+/-	IT	A
773	1	2	Scn2a+/-	IT	A
773	2	1	Scn2a+/-	IT	P
773	2	2	Scn2a+/-	IT	P
773	2	1	Scn2a+/-	IT	T
773	2	2	Scn2a+/-	IT	T
773	2	1	Scn2a+/-	IT	A
1072	1	1	Scn2a+/-	IT	P
1072	1	1	Scn2a+/-	IT	T
1072	1	1	Scn2a+/-	IT	A
1072	2	1	Scn2a+/-	IT	P
1072	2	1	Scn2a+/-	IT	T
1072	2	2	Scn2a+/-	IT	T
1072	2	1	Scn2a+/-	IT	A
1072	3	1	Scn2a+/-	IT	P
1072	3	1	Scn2a+/-	IT	T
1072	3	2	Scn2a+/-	IT	T
1072	3	3	Scn2a+/-	IT	T
1072	3	4	Scn2a+/-	IT	T
1072	3	1	Scn2a+/-	IT	A
1072	3	2	Scn2a+/-	IT	A
1072	3	3	Scn2a+/-	IT	A
1072	4	1	Scn2a+/-	IT	P
1072	4	1	Scn2a+/-	IT	T
1072	4	1	Scn2a+/-	IT	A
1072	5	1	Scn2a+/-	IT	P
1072	5	1	Scn2a+/-	IT	T
1072	5	1	Scn2a+/-	IT	A
2402	1	1	Scn2a+/-	IT	P
2402	1	1	Scn2a+/-	IT	T
2402	1	1	Scn2a+/-	IT	A
2402	1	2	Scn2a+/-	IT	A
3119	1	1	Scn2a+/-	IT	P
3119	1	1	Scn2a+/-	IT	T
3119	1	1	Scn2a+/-	IT	A
3119	2	1	Scn2a+/-	IT	P
3119	2	1	Scn2a+/-	IT	T
3119	2	1	Scn2a+/-	IT	A

### Sheet: Fig. 5
Mouse	Imaging session	Number of ROI	Genotype
M1	1	26	PlexinD1-CreER+/-::Scn2a+/+
M1	2	11	PlexinD1-CreER+/-::Scn2a+/+
M2	1	18	PlexinD1-CreER+/-::Scn2a+/+
M2	2	26	PlexinD1-CreER+/-::Scn2a+/+
M2	3	16	PlexinD1-CreER+/-::Scn2a+/+
M2	4	8	PlexinD1-CreER+/-::Scn2a+/+
M2	5	24	PlexinD1-CreER+/-::Scn2a+/+
M2	6	25	PlexinD1-CreER+/-::Scn2a+/+
F1	1	22	PlexinD1-CreER+/-::Scn2a+/+
F1	2	18	PlexinD1-CreER+/-::Scn2a+/+
F1	3	30	PlexinD1-CreER+/-::Scn2a+/+
F1	4	24	PlexinD1-CreER+/-::Scn2a+/+
F2	1	21	PlexinD1-CreER+/-::Scn2a+/+
F2	2	8	PlexinD1-CreER+/-::Scn2a+/+
F2	3	20	PlexinD1-CreER+/-::Scn2a+/+
F2	4	24	PlexinD1-CreER+/-::Scn2a+/+
F2	5	36	PlexinD1-CreER+/-::Scn2a+/+
M3	1	29	PlexinD1-CreER+/-::Scn2a+/-
M3	2	32	PlexinD1-CreER+/-::Scn2a+/-
M3	3	25	PlexinD1-CreER+/-::Scn2a+/-
M3	4	32	PlexinD1-CreER+/-::Scn2a+/-
M4	1	11	PlexinD1-CreER+/-::Scn2a+/-
M4	2	16	PlexinD1-CreER+/-::Scn2a+/-
M4	3	11	PlexinD1-CreER+/-::Scn2a+/-
M5	1	7	PlexinD1-CreER+/-::Scn2a+/-
M5	2	7	PlexinD1-CreER+/-::Scn2a+/-
M5	3	9	PlexinD1-CreER+/-::Scn2a+/-
M6	1	31	PlexinD1-CreER+/-::Scn2a+/-
M6	2	24	PlexinD1-CreER+/-::Scn2a+/-
M6	3	17	PlexinD1-CreER+/-::Scn2a+/-
M6	4	20	PlexinD1-CreER+/-::Scn2a+/-
M7	1	23	Fezf2-CreER+/-::Scn2a+/+
M7	2	18	Fezf2-CreER+/-::Scn2a+/+
M7	3	54	Fezf2-CreER+/-::Scn2a+/+
M7	4	9	Fezf2-CreER+/-::Scn2a+/+
M8	1	25	Fezf2-CreER+/-::Scn2a+/+
M9	1	20	Fezf2-CreER+/-::Scn2a+/-
M9	2	28	Fezf2-CreER+/-::Scn2a+/-
M9	3	31	Fezf2-CreER+/-::Scn2a+/-
M9	4	39	Fezf2-CreER+/-::Scn2a+/-
M10	1	20	Fezf2-CreER+/-::Scn2a+/-
M10	2	15	Fezf2-CreER+/-::Scn2a+/-
M10	3	32	Fezf2-CreER+/-::Scn2a+/-
M10	4	19	Fezf2-CreER+/-::Scn2a+/-
M10	5	22	Fezf2-CreER+/-::Scn2a+/-
M11	1	26	Fezf2-CreER+/-::Scn2a+/-
M11	2	20	Fezf2-CreER+/-::Scn2a+/-
M11	3	25	Fezf2-CreER+/-::Scn2a+/-
M11	4	24	Fezf2-CreER+/-::Scn2a+/-
M11	5	30	Fezf2-CreER+/-::Scn2a+/-
M12	1	18	Fezf2-CreER+/-::Scn2a+/-
M12	2	24	Fezf2-CreER+/-::Scn2a+/-
M12	3	28	Fezf2-CreER+/-::Scn2a+/-
M13	1	48	Fezf2-CreER+/-::Scn2a+/-
F3	1	36	Fezf2-CreER+/-::Scn2a+/-
F3	2	30	Fezf2-CreER+/-::Scn2a+/-
F3	3	28	Fezf2-CreER+/-::Scn2a+/-
F3	4	28	Fezf2-CreER+/-::Scn2a+/-
F3	5	19	Fezf2-CreER+/-::Scn2a+/-
F4	1	36	Fezf2-CreER+/-::Scn2a+/-
F4	2	36	Fezf2-CreER+/-::Scn2a+/-
F4	3	40	Fezf2-CreER+/-::Scn2a+/-
F4	4	36	Fezf2-CreER+/-::Scn2a+/-
F5	1	36	Fezf2-CreER+/-::Scn2a+/-
F5	2	36	Fezf2-CreER+/-::Scn2a+/-
F5	3	31	Fezf2-CreER+/-::Scn2a+/-
